# Histone deposition pathways determine the chromatin landscapes of H3.1 and H3.3 K27M oncohistones

**DOI:** 10.1101/2020.05.18.101709

**Authors:** Jay F. Sarthy, Michael P. Meers, Derek H. Janssens, Jorja G. Henikoff, Heather Feldman, Patrick J. Paddison, Christina M. Lockwood, Nicholas A. Vitanza, James M. Olson, Kami Ahmad, Steven Henikoff

## Abstract

Lysine 27-to-methionine (K27M) mutations in the H3.1 or H3.3 histone genes are characteristic of pediatric diffuse midline gliomas (DMGs). These oncohistone mutations dominantly inhibit histone H3K27 trimethylation and silencing, but it is unknown how oncohistone type affects gliomagenesis. We show that the genomic distributions of H3.1 and H3.3 oncohistones in human patient-derived DMG cells are consistent with the DNA replication-coupled deposition of histone H3.1 and the predominant replication-independent deposition of histone H3.3. Although H3K27 trimethylation is reduced for both oncohistone types, H3.3K27M-bearing cells retain some domains, and only H3.1K27M-bearing cells lack H3K27 trimethylation. Neither oncohistone interferes with PRC2 binding. Using Drosophila as a model, we demonstrate that inhibition of H3K27 trimethylation occurs only when H3K27M oncohistones are deposited into chromatin and only when expressed in cycling cells. We propose that oncohistones inhibit the H3K27 methyltransferase as chromatin patterns are being duplicated in proliferating cells, predisposing them to tumorigenesis.
