## Supplementary material for "Histone deposition pathways determine the chromatin landscapes of H3.1 and H3.3 K27M oncohistones": Table 3

### Sheet: Sheet1
Supplementary Table 2: Sequencing read counts for each chromatin profiling experiment and mapped reads.
		human:Drosophila					reads				total mapped	h19 mapped	SaCer3 mapped	dm6 mapped		normalization factor
ID	cell line	cell ratio	epitope	Replicate		total	h19	SaCer3	dm6		fraction	fraction	fraction	fraction		=h19/(h19+dm6)
JFS171	VUMC tumor	1:0	H3K4me2	1			9564958	1108	–			0.999884	0.000115826	–
JFS248	SU-DIPG-IV	20:1	SUZ12	1			7051638	7933	302177			0.957875	0.0010776	0.0410469		0.958909
JFS249	SU-DIPG-IV	20:1	MTF2	1			7848174	14790	420292			0.947475	0.00178553	0.05074		0.949169
JFS256	SU-DIPG-XIII	20:1	SUZ12	1			9167423	7435	551411			0.942543	0.000764425	0.056693		0.943264
JFS257	SU-DIPG-XIII	20:1	MTF2	1			9005654	10026	731052			0.923967	0.00102865	0.0750048		0.924918
JFS343	VUMC	20:1	MTF2	1			6684851	62867	179508			0.965011	0.00907535	0.0259134		0.973849
JFS344	VUMC	20:1	SUZ12	1			7327983	39710	123959			0.978153	0.00530057	0.0165463		0.983366
JFS391	VUMC	20:1	H3K27me3	1			16630528	4587	130520			0.991941	0.000273595	0.00778497		0.992213
JFS392	VUMC	20:1	H3K27me3	2			8309931	1611	76362			0.990704	0.000192062	0.00910382		0.990894
JFS393	VUMC	20:1	K27M	1			6769501	39756	1211537			0.843994	0.00495662	0.15105		0.848198
JFS394	VUMC	20:1	K27M	2			6722689	52528	241422			0.958107	0.00748621	0.0344071		0.965333
JFS398	VUMC	20:1	IgG	1			6613307	64602	339555			0.942407	0.00920589	0.0483871		0.951163
JFS713	SU-DIPG-IV	20:1	H3K27me3	1		9273072	4514792	71231	2177280		0.729349	0.667542	0.010532	0.321926		0.674648
JFS714	SU-DIPG-IV	20:1	H3K27me3	2		9522837	4190373	59108	2548486		0.713859	0.616416	0.00869495	0.374889		0.621822
JFS715	SU-DIPG-IV	20:1	K27M	1		10909647	8500432	6740	7629		0.780484	0.998312	0.000791563	0.000895969		0.999103
JFS716	SU-DIPG-IV	20:1	K27M	2		9999010	8097532	8384	6314		0.811303	0.998188	0.0010335	0.000778331		0.999221
JFS717	SU-DIPG-IV	20:1	H3K4me2	1		10078781	7621305	8614	407330		0.797443	0.948248	0.00107176	0.0506803		0.949265
JFS723	SU-DIPG-IV	20:1	IgG	1		14765488	8570042	1276125	505298		0.701058	0.827906	0.12328	0.0488142		0.944322
JFS725	SU-DIPG-XIII	20:1	H3K27me3	1		8808599	6903212	8082	342419		0.823481	0.95168	0.00111419	0.047206		0.952741
JFS726	SU-DIPG-XIII	20:1	H3K27me3	2		10609968	8390004	35119	475563		0.838898	0.942624	0.00394565	0.0534299		0.946358
JFS727	SU-DIPG-XIII	20:1	K27M	1		12734878	9989783	9458	7754		0.785794	0.99828	0.000945139	0.000774858		0.999224
JFS728	SU-DIPG-XIII	20:1	K27M	2		18134498	14381309	8746	8125		0.793966	0.998828	0.000607438	0.000564307		0.999435
JFS729	SU-DIPG-XIII	20:1	H3K4me2	1		13150321	10090383	14011	132587		0.778459	0.98568	0.00136867	0.0129518		0.98703
JFS735	SU-DIPG-XIII	20:1	IgG	1		7173695	3636524	505296	287556		0.617447	0.821001	0.114078	0.0649202		0.92672
JFS208	2.5x10*5 K562	1:1	H3K27me3	1			12782338		667804					0.0496503		0.95035
JFS206	10*6 K562	4:1	H3K27me3	1			10394110		256178					0.0240536		0.975946
JFS209	2.5x10*5 K562	5:1	H3K27me3	1			14993747		148331					0.00979595		0.990204
JFS211	10*6 K562	20:1	H3K27me3	1			12283882		43366					0.0035179		0.996482
